# Full-length single-cell BCR sequencing paired with RNA sequencing reveals convergent responses to vaccination

**DOI:** 10.1101/2023.05.23.541927

**Authors:** Duncan M. Morgan, Yiming Zhang, Jin-Hwan Kim, MaryAnn Murillo, Suddham Singh, Jakob Loschko, Naveen Surendran, Sarita U. Patil, Isis Kanevsky, Laurent Chorro, J. Christopher Love

**Affiliations:** Koch Institute for Integrative Cancer Research, MIT, Cambridge, Massachusetts, USA; Department of Chemical Engineering, MIT, Cambridge, Massachusetts, USA; Department of Biological Engineering, MIT, Cambridge, Massachusetts, USA; Vaccine Research and Development Pfizer Inc., Pearl River, New York, USA; Center for Immunology and Inflammatory Diseases, Massachusetts General Hospital, Harvard Medical School, Boston, MA

## Abstract

Single-cell RNA sequencing can to resolve transcriptional features from large numbers of individual immune cells, but techniques capable of resolving the variable regions of B cell receptors (BCR) – defining features that confer antigen specificity to B cells – remain limited, especially from widely-used 3′-barcoded libraries. Here, we report a method that for recovering paired, full-length variable region sequences of the BCRs from 3′-barcoded single-cell whole transcriptome libraries. We first verified this method could produce accurate, full-length BCR sequences. We then applied this method to profile antigen-specific B cell responses elicited against the capsular polysaccharide of *Streptococcus pneumoniae* serotype 3 (ST3) by glycoconjugate vaccines in infant rhesus macaques. Using our method, we defined features of the BCR associated with specificity for the ST3 antigen and showed that these sequence characteristics are present in multiple vaccinated monkeys, indicating a convergent response to vaccination. These results demonstrate the utility of our method to resolve key features of the B cell repertoire and for profiling antigen-specific responses elicited by vaccination.
