## Supplemental Table 4 for "Full-length single-cell BCR sequencing paired with RNA sequencing reveals convergent responses to vaccination"

### Sheet: BCR enrichment
Primers used for BCR enrichment
Human
IGHM_human_lockdown	/5Biosg/CGTCTCCTGTGAGAATTCCCCGTCGGATACGAGCAGCGTGGCCGTTGGCTGCCTCGCACAGGACTTCCTTCCCGACTCCATCACTTTITC
IGHD_human_lockdown	/5Biosg/TATCAGGGTGCAGACACCCAAAGGATAACAGCCCTGTGGTCCTGGCATGCTTGATAACTGGGTACCACCCAACGTCCGTGACTGTCACCT
IGHG_human_lockdown	/5Biosg/CAAGGGCCCATCGGTCTTCCCCCTGGCICCCTICTCCAIGAGCACCTCIGIGIGCACAGCGGCCCTGGGCTGCCTGGTCAAGGACTACTT
IGHA_human_lockdown	/5Biosg/ACCAGCCCCAAGGTCTTCCCGCTGAGCCTCIICAGCACCCIICIAGATGGGAACGTGGTCITCGCITGCCTGGTCCAGGGCTTCTTCCCC
IGKC_human_lockdown	/5Biosg/GCACCATCTGTCTTCATCTTCCCGCCATCTGATGAGCAGTTGAAATCTGGAACTGCCTCTGTTGTGTGCCTGCTGAATAACTTCTATCCC
IGLC_human_lockdown	/5Biosg/CIGTCACTCTGTTCCCICCCTCCTCTGAGGAGCTICAAGCCAACAAGGCCACACTIGTGTGICTIITIAGTGACTTCIACCCGGGIICIG
Rhesus
IGHM_rhesus_lockdown	/5Biosg/CCGCCCCAACCCTTTTCCCCCTCGTCTCCTGTGAGAATGCCCCGTTGGATACAAACGAAGTGGCCGTTGGCTGCCTCGCACAGGACTTCC
IGHD_rhesus_lockdown	/5Biosg/CCCATCATATCAGCGTGCCAACTCCCAAAGGATAACAGCCCTGTGGTCCTGGCATGCTTGATAACTGGGTACAACCCAAAGTCCGTGACT
IGHG_rhesus_lockdown	/5Biosg/GGGCCCATCGGTCTTCCCCCTGGCGICCTICTCCAGGAGCACCTCCIAGAGCACAGCGGCCCTGGGCTGCCTGGTCAAGGACTACTTCCC
IGHA_rhesus_lockdown	/5Biosg/CCAGICCCAAGGTCTTCCCGCTGAICCTCIIIIGCACCCAGTCAGATAAIGTGGTCITCGCCTGCCTGGTCCAGGGCTTCTTCCCCCAGG
IGKC_rhesus_lockdown	/5Biosg/CTGCACCATCTGTCTTCATCTTCCCGCCATCTGAGGATCAGGTGAAATCTGGAACTGTCTCTGTTGTGTGCCTGCTGAATAACTTCTATC
IGLC_rhesus_lockdown	/5Biosg/AGGCTICCCCCIIGGTCACTCTITTICCGCCCTCCTCTGAGGAGCTICAAGCIAACAAGGCCACACTAGTGTGTCTGATCAGTGACTTCT

### Sheet: PrimerExtension
Heavy chain (human and rhesus macaque)
VH1	TCGTGGGCTCGGAGATGTGTATAAGAGACAGGGCCTCAGTGAAGGTCTCCTGCAAG
VH2	TCGTGGGCTCGGAGATGTGTATAAGAGACAGGTCTGGTCCTACGCTGGTGAAACCC
VH3	TCGTGGGCTCGGAGATGTGTATAAGAGACAGCTGGGGGGTCCCTGAGACTCTCCTG
VH4	TCGTGGGCTCGGAGATGTGTATAAGAGACAGCTTCGGAGACCCTGTCCCTCACCTG
VH5	TCGTGGGCTCGGAGATGTGTATAAGAGACAGCGGGGAGTCTCTGAAGATCTCCTGT
VH6	TCGTGGGCTCGGAGATGTGTATAAGAGACAGTCGCAGACCCTCTCACTCACCTGTG
Light chain
Human: adapted from Jiang et al 2013 (used for Figures 2 and 3)
VL1	TCGTGGGCTCGGAGATGTGTATAAGAGACAGGGTCCTGGGCCCAGTCTGTGCTG
VL2	TCGTGGGCTCGGAGATGTGTATAAGAGACAGGGTCCTGGGCCCAGTCTGCCCTG
VL3	TCGTGGGCTCGGAGATGTGTATAAGAGACAGGCTCTGTGACCTCCTATGAGCTG
VL45	TCGTGGGCTCGGAGATGTGTATAAGAGACAGGGTCTCTCTCSCAGCyTGTGCTG
VL6	TCGTGGGCTCGGAGATGTGTATAAGAGACAGGTTCTTGGGCCAATTTTATGCT
VL7	TCGTGGGCTCGGAGATGTGTATAAGAGACAGGGTCCAATTCyCAGGCTGTGGTG
VL8	TCGTGGGCTCGGAGATGTGTATAAGAGACAGGAGTGGATTCTCAGACTGTGGTG
VK12	TCGTGGGCTCGGAGATGTGTATAAGAGACAGATGAGGSTCCCyGCTCAGCTGCTGG
VK3	TCGTGGGCTCGGAGATGTGTATAAGAGACAGCTCTTCCTCCTGCTACTCTGGCTCCCAG
VK4	TCGTGGGCTCGGAGATGTGTATAAGAGACAGATTTCTCTGTTGCTCTGGATCTCTG
Human: adapted from Reddy et al 2010 (used for Figure 4)
VK1	TCGTGGGCTCGGAGATGTGTATAAGAGACAGGACATCCRGDTGACCCAGTCTCC
VK2	TCGTGGGCTCGGAGATGTGTATAAGAGACAGGATATTGTGMTGACBCAGWCTCC
VK3	TCGTGGGCTCGGAGATGTGTATAAGAGACAGGAAATTGTRWTGACRCAGTCTCC
VK5	TCGTGGGCTCGGAGATGTGTATAAGAGACAGGAAACGACACTCACGCAGTCTC
VL1	TCGTGGGCTCGGAGATGTGTATAAGAGACAGCAGTCTGTSBTGACGCAGCCGCC
VL1459	TCGTGGGCTCGGAGATGTGTATAAGAGACAGCAGCCTGTGCTGACTCARYC
VL15910	TCGTGGGCTCGGAGATGTGTATAAGAGACAGCAGCCWGKGCTGACTCAGCCMCC
VL2	TCGTGGGCTCGGAGATGTGTATAAGAGACAGCAGTCTGYYCTGAYTCAGCCT
VL3	TCGTGGGCTCGGAGATGTGTATAAGAGACAGTCCTATGWGCTGACWCAGCCAA
VL-DPL16	TCGTGGGCTCGGAGATGTGTATAAGAGACAGTCCTCTGAGCTGASTCAGGASCC
VL3-38	TCGTGGGCTCGGAGATGTGTATAAGAGACAGTCCTATGAGCTGAYRCAGCYACC
VL6	TCGTGGGCTCGGAGATGTGTATAAGAGACAGAATTTTATGCTGACTCAGCCCC
VL78	TCGTGGGCTCGGAGATGTGTATAAGAGACAGCAGDCTGTGGTGACYCAGGAGCC
Rhesus macaque
rhVK_For_1	TCGTGGGCTCGGAGATGTGTATAAGAGACAGGAYATHGTGATGACMCAGACTC
rhVK_For_2	TCGTGGGCTCGGAGATGTGTATAAGAGACAGGATRTTGYGMTGACTCAGTCTCC
rhVK_For_3	TCGTGGGCTCGGAGATGTGTATAAGAGACAGGACATTCAGMTGWCCCAGTC
rhVK_For_4	TCGTGGGCTCGGAGATGTGTATAAGAGACAGGAAATWGTRATGACKCAGTCYCC
rhVK_For_5	TCGTGGGCTCGGAGATGTGTATAAGAGACAGGACATYCAGTTGACCCAGTC
rhVK_For_6	TCGTGGGCTCGGAGATGTGTATAAGAGACAGGAAATTGTGATGACACAATCTCC
rhVK_For_7	TCGTGGGCTCGGAGATGTGTATAAGAGACAGCAAGTTATATTGACWCAGTCTCCAG
rhVK_For_8	TCGTGGGCTCGGAGATGTGTATAAGAGACAGGACATYSTGATGACYCAGTCTC
rhVK_For_9	TCGTGGGCTCGGAGATGTGTATAAGAGACAGGAMATTGTGCTGACYCAGTCTC
rhVK_For_10	TCGTGGGCTCGGAGATGTGTATAAGAGACAGGAGACTGTGGTGACCCAG
rhVK_For_11	TCGTGGGCTCGGAGATGTGTATAAGAGACAGRAAACAGTGGTGACGCAGTC
rhVK_For_12	TCGTGGGCTCGGAGATGTGTATAAGAGACAGGATATCCAGATGACCCAGTC
rhVK_For_13	TCGTGGGCTCGGAGATGTGTATAAGAGACAGGAAATTGTGWTGACVCAGTCTCC
rhVK_For_14	TCGTGGGCTCGGAGATGTGTATAAGAGACAGGACATMCAGATGACGCAGTC
rhVK_For_15	TCGTGGGCTCGGAGATGTGTATAAGAGACAGGACRTYCADATGACCCAGTC
rhVK_For_16	TCGTGGGCTCGGAGATGTGTATAAGAGACAGGACATCCAGATGACTCAGTCTC
rhVK_For_17	TCGTGGGCTCGGAGATGTGTATAAGAGACAGGAAACTGTGATGATGCAGTC
rhVK_For_18	TCGTGGGCTCGGAGATGTGTATAAGAGACAGGACATCSAGGTGACCCAGTC
rhVK_For_19	TCGTGGGCTCGGAGATGTGTATAAGAGACAGGCCATCCAGATGACCCAGTC
rhVK_For_20	TCGTGGGCTCGGAGATGTGTATAAGAGACAGGATRTTGTGATGAYYCAGACTC
rhVL_For_1	TCGTGGGCTCGGAGATGTGTATAAGAGACAGCAGGCTGTAGTGACTCAGG
rhVL_For_2	TCGTGGGCTCGGAGATGTGTATAAGAGACAGCAGTCTRTGCTGACWCARCC
rhVL_For_3	TCGTGGGCTCGGAGATGTGTATAAGAGACAGCAGCCTGYGCTGACYCAG
rhVL_For_4	TCGTGGGCTCGGAGATGTGTATAAGAGACAGCAGTCTGTGCTGACGCAG
rhVL_For_5	TCGTGGGCTCGGAGATGTGTATAAGAGACAGCAGKCTGCCCTGACYCAG
rhVL_For_6	TCGTGGGCTCGGAGATGTGTATAAGAGACAGCAGTCTGCCCCGAYTCAG
rhVL_For_7	TCGTGGGCTCGGAGATGTGTATAAGAGACAGCAGGCTGCCCYGACTC
rhVL_For_8	TCGTGGGCTCGGAGATGTGTATAAGAGACAGCAGGCAGGGCTGACTCAG
rhVL_For_9	TCGTGGGCTCGGAGATGTGTATAAGAGACAGAAGCCTATGCTGACTCAGC
rhVL_For_10	TCGTGGGCTCGGAGATGTGTATAAGAGACAGTCCTATGAGCTGACACAGC
rhVL_For_11	TCGTGGGCTCGGAGATGTGTATAAGAGACAGTCCTATGAKKTGACTCAGCC
rhVL_For_12	TCGTGGGCTCGGAGATGTGTATAAGAGACAGTCCTAYRABCTGACTCAGYC
rhVL_For_13	TCGTGGGCTCGGAGATGTGTATAAGAGACAGTCYTCYGRGCTGACTCAG
rhVL_For_14	TCGTGGGCTCGGAGATGTGTATAAGAGACAGTCCTATGAACTGACWCAGYC
rhVL_For_15	TCGTGGGCTCGGAGATGTGTATAAGAGACAGGARGTTGTGTTCACTCAGCC
rhVK_For_13	TCGTGGGCTCGGAGATGTGTATAAGAGACAGGAAATTGTGWTGACVCAGTCTCC
rhVK_For_14	TCGTGGGCTCGGAGATGTGTATAAGAGACAGGACATMCAGATGACGCAGTC
rhVK_For_15	TCGTGGGCTCGGAGATGTGTATAAGAGACAGGACRTYCADATGACCCAGTC
rhVK_For_16	TCGTGGGCTCGGAGATGTGTATAAGAGACAGGACATCCAGATGACTCAGTCTC
rhVK_For_17	TCGTGGGCTCGGAGATGTGTATAAGAGACAGGAAACTGTGATGATGCAGTC
rhVK_For_18	TCGTGGGCTCGGAGATGTGTATAAGAGACAGGACATCSAGGTGACCCAGTC
rhVK_For_19	TCGTGGGCTCGGAGATGTGTATAAGAGACAGGCCATCCAGATGACCCAGTC
rhVK_For_20	TCGTGGGCTCGGAGATGTGTATAAGAGACAGGATRTTGTGATGAYYCAGACTC
rhVL_For_1	TCGTGGGCTCGGAGATGTGTATAAGAGACAGCAGGCTGTAGTGACTCAGG
rhVL_For_2	TCGTGGGCTCGGAGATGTGTATAAGAGACAGCAGTCTRTGCTGACWCARCC
rhVL_For_3	TCGTGGGCTCGGAGATGTGTATAAGAGACAGCAGCCTGYGCTGACYCAG
rhVL_For_4	TCGTGGGCTCGGAGATGTGTATAAGAGACAGCAGTCTGTGCTGACGCAG
rhVL_For_5	TCGTGGGCTCGGAGATGTGTATAAGAGACAGCAGKCTGCCCTGACYCAG
rhVL_For_6	TCGTGGGCTCGGAGATGTGTATAAGAGACAGCAGTCTGCCCCGAYTCAG
rhVL_For_7	TCGTGGGCTCGGAGATGTGTATAAGAGACAGCAGGCTGCCCYGACTC
rhVL_For_8	TCGTGGGCTCGGAGATGTGTATAAGAGACAGCAGGCAGGGCTGACTCAG
rhVL_For_9	TCGTGGGCTCGGAGATGTGTATAAGAGACAGAAGCCTATGCTGACTCAGC
rhVL_For_10	TCGTGGGCTCGGAGATGTGTATAAGAGACAGTCCTATGAGCTGACACAGC
rhVL_For_11	TCGTGGGCTCGGAGATGTGTATAAGAGACAGTCCTATGAKKTGACTCAGCC
rhVL_For_12	TCGTGGGCTCGGAGATGTGTATAAGAGACAGTCCTAYRABCTGACTCAGYC
rhVL_For_13	TCGTGGGCTCGGAGATGTGTATAAGAGACAGTCYTCYGRGCTGACTCAG
rhVL_For_14	TCGTGGGCTCGGAGATGTGTATAAGAGACAGTCCTATGAACTGACWCAGYC
rhVL_For_15	TCGTGGGCTCGGAGATGTGTATAAGAGACAGGARGTTGTGTTCACTCAGCC

### Sheet: Library PCR
Forward Primer
Nextera_N701	CAAGCAGAAGACGGCATACGAGATTCGCCTTAGTCTCGTGGGCTCGG
Nextera_N702	CAAGCAGAAGACGGCATACGAGATCTAGTACGGTCTCGTGGGCTCGG
Nextera_N703	CAAGCAGAAGACGGCATACGAGATTTCTGCCTGTCTCGTGGGCTCGG
Nextera_N704	CAAGCAGAAGACGGCATACGAGATGCTCAGGAGTCTCGTGGGCTCGG
Nextera_N705	CAAGCAGAAGACGGCATACGAGATAGGAGTCCGTCTCGTGGGCTCGG
Nextera_N706	CAAGCAGAAGACGGCATACGAGATCATGCCTAGTCTCGTGGGCTCGG
Nextera_N707	CAAGCAGAAGACGGCATACGAGATGTAGAGAGGTCTCGTGGGCTCGG
Nextera_N710	CAAGCAGAAGACGGCATACGAGATCAGCCTCGGTCTCGTGGGCTCGG
Reverse Primer
P5-TSO_Hybrid_N502	AATGATACGGCGACCACCGAGATCTACACCTCTCTATGCCTGTCCGCGGAAGCAGTGGTATCAACGCAGAGT*A*C
P5-TSO_Hybrid_N503	AATGATACGGCGACCACCGAGATCTACACTATCCTCTGCCTGTCCGCGGAAGCAGTGGTATCAACGCAGAGT*A*C
P5-TSO_Hybrid_N505	AATGATACGGCGACCACCGAGATCTACACGTAAGGAGGCCTGTCCGCGGAAGCAGTGGTATCAACGCAGAGT*A*C
P5-TSO_Hybrid_N506	AATGATACGGCGACCACCGAGATCTACACACTGCATAGCCTGTCCGCGGAAGCAGTGGTATCAACGCAGAGT*A*C
P5-TSO_Hybrid_N507	AATGATACGGCGACCACCGAGATCTACACAAGGAGTAGCCTGTCCGCGGAAGCAGTGGTATCAACGCAGAGT*A*C
P5-TSO_Hybrid_N508	AATGATACGGCGACCACCGAGATCTACACCTAAGCCTGCCTGTCCGCGGAAGCAGTGGTATCAACGCAGAGT*A*C
P5-TSO_Hybrid_N510	AATGATACGGCGACCACCGAGATCTACACCGTCTAATGCCTGTCCGCGGAAGCAGTGGTATCAACGCAGAGT*A*C
P5-TSO_Hybrid_N511	AATGATACGGCGACCACCGAGATCTACACTCTCTCCGGCCTGTCCGCGGAAGCAGTGGTATCAACGCAGAGT*A*C

### Sheet: Sequencing
Seq-Well
Seq-Well R1	GCCTGTCCGCGGAAGCAGTGGTATCAACGCAGAGTAC
Seq-Well R2 index	GTACTCTGCGTTGATACCACTGCTTCCGCGGACAGGC
Human
IGHM_human_seq	GGAGACGAGGIGGAAAAGGGTTGGIGCG
IGHD_human_seq	GCACCCTGATATGATGGIGAACACATCCGGAGCC
IGHG_human_seq	AGGGIGCCAGGIGGAAGACCGATGG
IGHA_human_seq	GGCTCAGCGGGAAGACCTTGGIGCTGG
IGKC_human_seq	GCTCATCAGATGGCGGGAAGATGAAGACAGATGGTGCA
IGLC_human_seq	GAGCTCCTCAGAGGAGGGIGGGAACAGAGTGA
Rhesus
IGHM_rhesus_seq	GGCATTCTCACAGGAGACGAGGIGGAAAAGGGTTGGIGCG
IGHD_rhesus_seq	CACAGGGCTGTTATCCTTTGGGAGTTGGCACGCTGATATGA
IGHG_rhesus_seq	AGGGIGCCAGGIGGAAGACCGATGG
IGHA_rhesus_seq	GCTGGGTGCTGCAGAGGCTCAGCGGGAAGACCTTGG
IGKC_rhesus_seq	CTGATCCTCAGATGGCGGGAAGATGAAGACAGATGGTGCAGCC
IGLC_rhesus_seq	GCTTGGAGGCTCCTCAGAGGAGGGCGGGAACAGAGTGACC
