## Supplemental Table 1 for "Full-length single-cell BCR sequencing paired with RNA sequencing reveals convergent responses to vaccination"

### Sheet: U6 BCR Sequence
U6_heavy_chain	NNNNNNTNNNNTTTTCTNGTAGCACTGCACCGGTGTACATTCCCAGGTGCAGCTGGTGCAGTCTGGGGGAGGCTTGGTAAAGCCTGGGGGGTCCCTTAGACTCTCCTGTGCAGCCTCTGGTTTCACTTTCAGTAACGCCTGGATGAACTGGGTCCGCCAGGCTCCAGGGAAGGGGCTGGAGTGGGTCGGCCGTATTAAAAGCAAAACTGATGGTGGGACAACAGACTACGCTGCACCCGTGAAAGGCAGATTCACCATCTCAAGAGATGATTCAAAAAACACGCTGTATCTGCAAATGAACAGCCTGAAAACCGAGGACACAGCCGTGTATTACTGTACCACAGAGGAGGAGGAGTATTACTATGGTTCGGGGAGTTATTTGGTTGACTACTGGGGCCA…
U6_light_chain	NNNNNNNNNNNNTTTNCTNGTAGCACTGCACCGGTGTACATGGGGATATTGTGATGACCCAGTCTCCATCCTCCCTGTCTGCATCTGTAGGAGACAGAGTCACCATCACTTGCCGGGCAAGTCAGGGCATTAGAAATGATTTAGGCTGGTATCAGCAGAAACCAGGGAAAGCCCCTAAGCGCCTGATCTATGCTGCATCCAGTTTGCAAAGTGGGGTCCCATCAAGGTTCAGCGGCAGTGGATCTGGGACAGAATTCACTCTCACAATCAGCAGCCTGCAGCCTGAAGATTTTGCAACTTATTACTGTCTACAGCATAATAGTTACCCGCGTACACTTTTGGCCAGGGGACCAAGCTGGAGATCAAACGTACGGTGGCTGCACCATCTGTCTTCATCTT…
