## Supplemental Table 5 for "Full-length single-cell BCR sequencing paired with RNA sequencing reveals convergent responses to vaccination"

### Sheet: Sheet1
RT primers
IGA_RT	GAAGAAGCCCTGGACCAGGC
IGM_RT	TCTCAGGACTGATGGGAAGCC
IGG_RT	AGTAGTCCTTGACCAGGCAGCC
IGK_RT	GGGATAGAAGTTATTCAGCAGGCACA
IGL_RT	CGGGTAGAAGTCACTGATCAGACACA
TSO	/5Biosg/CTACACGACGCTCTTCCGATCTNNNNWNNNNWNNNNTACrGrG+G
PCR1 primers
5`-primer
5'-PCR1-R1-Long	ACACTCTTTCCCTACACGACGCTCTTCCGATCT
3`-primers
IGHA_PCR1	GTGACTGGAGTTCAGACGTGTGCTCTTCCGATCTAGGCTCAGCGGGAAGACCYTGG
IGHA_PCR1_N	GTGACTGGAGTTCAGACGTGTGCTCTTCCGATCTNAGGCTCAGCGGGAAGACCYTGG
IGHA_PCR1_N_	GTGACTGGAGTTCAGACGTGTGCTCTTCCGATCTNNAGGCTCAGCGGGAAGACCYTGG
IGHM_PCR1	GTGACTGGAGTTCAGACGTGTGCTCTTCCGATCTCAGGAGACGAGGGGGAAAAGGGTT
IGHM_PCR1_N	GTGACTGGAGTTCAGACGTGTGCTCTTCCGATCTNCAGGAGACGAGGGGGAAAAGGGTT
IGHM_PCR1_NN	GTGACTGGAGTTCAGACGTGTGCTCTTCCGATCTNNCAGGAGACGAGGGGGAAAAGGGTT
IGHG_PCR1	GTGACTGGAGTTCAGACGTGTGCTCTTCCGATCTGGGRGCCAGGGGGAAGACC
IGHG_PCR1_N	GTGACTGGAGTTCAGACGTGTGCTCTTCCGATCTNGGGRGCCAGGGGGAAGACC
IGHD_PCR1_NN	GTGACTGGAGTTCAGACGTGTGCTCTTCCGATCTNNTCAGCGTGCCAACTCCCAAAG
IGKC_PCR1	GTGACTGGAGTTCAGACGTGTGCTCTTCCGATCTCGGGAAGATGAAGACAGATGGTGCAG
IGKC_PCR1_N	GTGACTGGAGTTCAGACGTGTGCTCTTCCGATCTNCGGGAAGATGAAGACAGATGGTGCAG
IGKC_PCR1_NN	GTGACTGGAGTTCAGACGTGTGCTCTTCCGATCTNNCGGGAAGATGAAGACAGATGGTGCAG
IGLC_PCR1	GTGACTGGAGTTCAGACGTGTGCTCTTCCGATCTGGAGGGCGGRAASAGAGTGACC
IGLC_PCR1_N	GTGACTGGAGTTCAGACGTGTGCTCTTCCGATCTNGGAGGGCGGRAASAGAGTGACC
IGLC_PCR1_NN	GTGACTGGAGTTCAGACGTGTGCTCTTCCGATCTNNGGAGGGCGGRAASAGAGTGACC
PCR2 primers
5`-primer
5'-PCR2-R1-Complete	AATGATACGGCGACCACCGAGATCTACACTCTTTCCCTACACGACGCTCTTCCGATCT
3`-primers
3'-PCR2R-N705	CAAGCAGAAGACGGCATACGAGATAGGAGTCCGTGACTGGAGTTCAGACGTGTGCTCTTCCGATCT
3'-PCR2R-N706	CAAGCAGAAGACGGCATACGAGATCATGCCTAGTGACTGGAGTTCAGACGTGTGCTCTTCCGATCT
3'-PCR2R-N707	CAAGCAGAAGACGGCATACGAGATGTAGAGAGGTGACTGGAGTTCAGACGTGTGCTCTTCCGATCT
3'-PCR2R-N710	CAAGCAGAAGACGGCATACGAGATCAGCCTCGGTGACTGGAGTTCAGACGTGTGCTCTTCCGATCT
3'-PCR2R-N711	CAAGCAGAAGACGGCATACGAGATTGCCTCTTGTGACTGGAGTTCAGACGTGTGCTCTTCCGATCT
3'-PCR2R-N712	CAAGCAGAAGACGGCATACGAGATTCCTCTACGTGACTGGAGTTCAGACGTGTGCTCTTCCGATCT
3'-PCR2R-N714	CAAGCAGAAGACGGCATACGAGATTCATGAGCGTGACTGGAGTTCAGACGTGTGCTCTTCCGATCT
